# Elucidating another level of epigenetic regulation in osteoarthritis by identifying functional *cis*-acting long non-coding RNAs and their targets in articular cartilage

**DOI:** 10.1101/2020.03.23.003020

**Authors:** Marcella van Hoolwerff, Paula I. Metselaar, Margo Tuerlings, H. Eka D. Suchiman, Nico Lakenberg, Yolande F.M. Ramos, Davy Cats, Rob G.H.H. Nelissen, Demiën Broekhuis, Hailiang Mei, Rodrigo Coutinho de Almeida, Ingrid Meulenbelt

## Abstract

**Objective:** To identify robustly differentially expressed long non-coding RNAs (lncRNAs) with osteoarthritis (OA) pathophysiology in cartilage. Moreover to explore potential target mRNAs by establishing co-expression networks, followed by functional validation.

**Methods:** RNA sequencing was performed on macroscopically lesioned and preserved OA cartilage of patients who underwent a joint replacement surgery due to OA (N=98). Differential expression (DE) analysis was performed on lncRNAs that were annotated in GENCODE and Ensembl. To identify potential interactions, correlations were calculated between the identified DE lncRNAs and previously reported DE protein-coding genes in the same samples. Modulation of chondrocyte lncRNA expression was achieved using LNA GapmeRs.

**Results:** By applying our in-house pipeline we identified 5,053 lncRNAs to be robustly expressed, of which 191 were FDR significant differentially expressed between lesioned and preserved OA cartilage. Upon integrating mRNA sequencing data, we showed that intergenic and antisense DE lncRNAs show high, positive correlations with their flanking, respectively, sense genes. To functionally validate this observation we selected *P3H2-AS1*, which was downregulated in primary chondrocytes, resulting in downregulation of *P3H2* gene expression levels. As such, we can confirm that *P3H2-AS1* regulates its sense gene *P3H2*.

**Conclusion:** By applying an improved detection strategy, robustly differentially expressed lncRNAs in OA cartilage were detected. Integration of these lncRNAs with differential mRNA expression levels in the same samples showed insight into their regulatory networks. Our data signifies that intergenic, as well as antisense lncRNAs play an important role in regulating the pathophysiology of OA.
