## Supplementary material for "Elucidating another level of epigenetic regulation in osteoarthritis by identifying functional *cis*-acting long non-coding RNAs and their targets in articular cartilage": online supplementary table

### Sheet: Suppl table 1
Supplementary table 1: Sample characteristics included in the analysis in the (A) discovery, (B) validation (C) replication, and (D) correlation analyses.
A	Discovery
	Tissue type	Mean age (range)	# Men	# Women	# Preserved	# Lesioned	# Total
	Knee	68.8 (48 -79)	6	19	25	25	50
	Hip	64.4 (48 -79)	2	12	7	7	14
	All	67.8 (48 -79)	7	25	32	32	64
B	Validation
	Tissue type	Mean age (range)	# Men	# Women	# Preserved	# Lesioned	# Total
	Knee	69.7 (60 - 77)	2	5	7	7	14
	Hip	69.7 (65 - 79)	1	2	3	3	6
	All	69.7 (60 - 79)	3	7	10	10	20
C	Replication
	Tissue type	Mean age (range)	# Men	# Women	# Preserved	# Lesioned	# Total
	Knee	64.6 (57 - 75)	3	2	5	5	10
	Hip	68.2 (59 - 75)	2	3	5	5	10
	All	66.4 (57 - 75)	5	5	10	10	20
D	Correlations
	Tissue type	Mean age (range)	# Men	# Women	# Preserved	# Lesioned	# Total
	Knee	68.5 (46 - 79)	54	11	35	30	65
	Hip	66.2 (48 - 82)	27	6	22	11	33
	All	67.7 (46 - 82)	81	17	57	41	98

### Sheet: Suppl table 2
Supplementary table 2: Primer sequences to measure mRNA and lncRNA expression levels
Gene	Forward primer (5' --> 3')	Reverse primer (5' --> 3')
AC025370.1	AGCCAGCTTTTAAGTGAACCTG	GTGCTATAACTCTCCTGCCCA
AC090877.2	AAGCACATGGGACCCTCTCA	TGAATTGTGAAGAACCATCGCG
GAPDH	TGCCATGTAGACCCCTTGAAG	ATGGTACATGACAAGGTGCGG
MEG3	CCACCCCTCTTGCTTGTCTT	CCTGGAGTGCTGTTGGAGAA
P3H2-AS1	CACTGCCTGATGGGTACTAGC	TTGAGACTTGGAGAGGCCTTG
P3H2	AGAGAAGCCAAGCCACACAT	GCTTGTTCGAAGTGCCTGAT
TBILA	CGGGACAGGAATCATGGATTTT	ACAGATGAGTGACCAAACTGGA

### Sheet: Suppl table 3
Supplementary table 3: FDR significant differentially expressed lncRNAs in lesioned versus preserved OA cartilage samples
GeneID	GeneName	baseMean	log2FoldChange	FoldChange	Pvalue	Padj
ENSG00000230615	AL139220.2	52.4693	1.11212	2.16164	3.89516e-14	1.96823e-10
ENSG00000235770	LINC00607	58.3867	1.41777	2.67171	2.0572e-10	5.1975e-07
ENSG00000229896	AL157373.2	51.5608	1.18398	2.27203	3.44144e-10	5.79654e-07
ENSG00000232044	LINC01105	88.5426	1.11939	2.17255	5.05556e-10	6.38644e-07
ENSG00000249306	LINC01411	50.6797	2.16303	4.47855	2.5522e-09	2.57926e-06
ENSG00000236094	LINC00545	18.2301	1.49724	2.82303	1.09401e-08	9.21339e-06
ENSG00000258137	AC079313.2	6.30547	1.28419	2.43546	2.83493e-08	2.04642e-05
ENSG00000184669	OR7E14P	4.94424	1.94773	3.85767	1.35338e-07	6.21695e-05
ENSG00000261488	TBILA	6.09737	1.7982	3.47786	1.13695e-07	6.21695e-05
ENSG00000258520	AL359317.1	20.6731	1.34113	2.5335	1.33541e-07	6.21695e-05
ENSG00000259721	AC090877.2	22.0258	-1.58649	0.33298	1.01395e-07	6.21695e-05
ENSG00000223814	AL691459.1	20.8641	-1.08184	0.472427	1.66966e-07	7.03065e-05
ENSG00000233251	AC007743.1	86.0189	-1.22228	0.428604	2.02811e-07	7.8831e-05
ENSG00000237525	AC012668.3	7.1768	1.47057	2.77131	4.64548e-07	0.000148467
ENSG00000256995	AC084816.1	60.0003	-1.15606	0.448736	4.70113e-07	0.000148467
ENSG00000226031	FGF13-AS1	3.28508	-1.32131	0.40017	4.25181e-07	0.000148467
ENSG00000152931	PART1	267.607	0.835287	1.78421	5.62075e-07	0.000167069
ENSG00000269609	RPARP-AS1	24.7287	-0.742843	0.597561	6.17823e-07	0.000173437
ENSG00000225511	LINC00475	28.262	0.758891	1.69219	8.12636e-07	0.000216118
ENSG00000257337	AC068888.1	268.118	-0.49902	0.707587	8.90263e-07	0.000224925
ENSG00000258583	LINC01500	20.0249	-1.13955	0.453902	1.01989e-06	0.000245405
ENSG00000241749	RPSAP52	9.64644	1.79098	3.4605	1.32932e-06	0.000305321
ENSG00000226453	LINC02542	11.1308	0.748694	1.68027	1.66293e-06	0.000365338
ENSG00000228113	AC003991.1	78.5335	-1.26341	0.416558	1.90127e-06	0.000400296
ENSG00000225764	P3H2-AS1	3.0935	1.43164	2.69753	2.11358e-06	0.000411548
ENSG00000278869	BX539320.1	5.90813	-1.17397	0.443199	2.11761e-06	0.000411548
ENSG00000231690	LINC00574	26.2246	0.705197	1.63037	2.94843e-06	0.000532087
ENSG00000280007	AC008079.1	20.6435	-0.819326	0.566706	2.92664e-06	0.000532087
ENSG00000234380	LINC01426	14.7834	0.82244	1.76839	3.438e-06	0.000591422
ENSG00000131797	CLUHP3	20.7945	-0.744841	0.596733	3.51131e-06	0.000591422
ENSG00000254238	AC100782.1	196.108	-1.76828	0.293558	3.9787e-06	0.000648529
ENSG00000278419	AL451164.3	291.291	0.594739	1.5102	4.54938e-06	0.000718376
ENSG00000220785	MTMR9LP	65.3148	-0.534281	0.690503	5.06707e-06	0.000753056
ENSG00000255471	AP001528.2	7.82024	-1.00891	0.496922	4.94128e-06	0.000753056
ENSG00000266968	AC023421.1	3.96259	-1.66373	0.315622	5.75223e-06	0.000830457
ENSG00000253210	AC040970.1	14.9772	0.799441	1.74043	8.0057e-06	0.00109332
ENSG00000255343	AC234917.1	18.0625	0.569266	1.48377	7.96233e-06	0.00109332
ENSG00000225194	LINC00092	15.694	-1.29811	0.40666	8.55329e-06	0.00113736
ENSG00000260244	AC104083.1	16.2268	-1.20772	0.432952	8.93098e-06	0.00115713
ENSG00000283029	AL139099.4	37836.2	1.01087	2.01513	9.99879e-06	0.00120295
ENSG00000270412	AL136084.3	11.5046	0.992232	1.98926	9.65217e-06	0.00120295
ENSG00000232677	LINC00665	14.1151	-0.704774	0.613539	9.77885e-06	0.00120295
ENSG00000183935	HTR7P1	31.0192	-0.486923	0.713545	1.0301e-05	0.00121048
ENSG00000188242	PP7080	82.642	-0.395652	0.760146	1.11212e-05	0.00127717
ENSG00000223561	AC005165.1	47.4685	-1.10422	0.465155	1.18081e-05	0.00132592
ENSG00000271474	AC106881.1	8.28557	-1.05114	0.482586	1.50505e-05	0.00165326
ENSG00000267248	AC025048.2	3.61111	-0.936897	0.522355	1.99087e-05	0.00214039
ENSG00000182366	FAM87A	3.25088	1.30899	2.47767	2.52297e-05	0.00265595
ENSG00000229214	LINC00242	18.9037	0.431725	1.34885	2.68681e-05	0.00275302
ENSG00000186466	AQP7P1	8.76924	-1.23032	0.426223	2.72414e-05	0.00275302
ENSG00000225978	HAR1A	12.3064	-0.900305	0.535773	2.85237e-05	0.00282609
ENSG00000227036	LINC00511	137.664	0.543907	1.45792	3.19065e-05	0.00298562
ENSG00000232368	FTLP2	12.616	-0.637098	0.643005	3.15672e-05	0.00298562
ENSG00000255153	TOLLIP-AS1	8.04729	-0.751986	0.593786	3.1423e-05	0.00298562
ENSG00000197320	AC060834.1	122.012	-1.11322	0.462261	3.37938e-05	0.00310473
ENSG00000256321	AC087258.1	14.9395	-1.06561	0.47777	3.6105e-05	0.00325783
ENSG00000253851	AC025370.1	58.4977	1.01177	2.01638	4.08308e-05	0.00349691
ENSG00000232699	BDH2P1	37.9938	-0.33342	0.793653	3.96581e-05	0.00349691
ENSG00000267100	ILF3-DT	143.23	-0.462048	0.725955	4.03102e-05	0.00349691
ENSG00000234840	LINC01239	9.83761	-0.859275	0.551229	4.50129e-05	0.00379083
ENSG00000233725	LINC00284	9.2506	-0.828881	0.562966	5.01108e-05	0.00415099
ENSG00000266954	AP001010.1	29.871	0.634119	1.55199	5.2987e-05	0.00431844
ENSG00000280693	SH3PXD2A-AS1	5.72135	1.19541	2.2901	5.89862e-05	0.0046659
ENSG00000223652	AC106786.1	6.94569	-0.748799	0.595099	5.90971e-05	0.0046659
ENSG00000251661	AC136475.1	10.5716	-0.734632	0.600971	6.18316e-05	0.00476803
ENSG00000267414	AC120049.1	10.2029	-0.756823	0.591798	6.22778e-05	0.00476803
ENSG00000257122	RRN3P3	53.0349	0.477538	1.39237	0.00010025	0.00733924
ENSG00000229044	AL451070.1	25.7114	-0.46454	0.724702	0.000101672	0.00733924
ENSG00000224729	PCOLCE-AS1	670.819	-0.60867	0.655801	9.8991e-05	0.00733924
ENSG00000162913	OBSCN-AS1	9.14941	-0.84924	0.555077	9.96146e-05	0.00733924
ENSG00000266904	LINC00663	23.1547	-0.458714	0.727635	0.000103189	0.00734387
ENSG00000260549	MT1L	80.5953	0.594894	1.51036	0.000123308	0.00865382
ENSG00000268941	LINC01711	9.49518	1.13325	2.19352	0.000128704	0.00874177
ENSG00000282057	AC092807.3	34.235	0.40261	1.3219	0.000126953	0.00874177
ENSG00000272668	AL590560.1	69.5998	-0.625367	0.648255	0.000131481	0.00874177
ENSG00000261959	AC015909.3	30.4324	-0.816658	0.567756	0.000129793	0.00874177
ENSG00000214548	MEG3	775.474	-0.671796	0.627725	0.000134214	0.00880758
ENSG00000205105	COX17P1	20.1764	0.666861	1.58762	0.000139759	0.00905387
ENSG00000230838	LINC01614	21.194	1.3812	2.60484	0.000147874	0.0094583
ENSG00000273328	AC099329.2	20.3088	0.640964	1.55937	0.000164007	0.0102312
ENSG00000231711	LINC00899	28.1628	-0.388422	0.763965	0.000162131	0.0102312
ENSG00000250318	AC003072.1	13.2295	0.575202	1.48989	0.000167501	0.0103218
ENSG00000225791	TRAM2-AS1	64.9098	-0.303725	0.810158	0.000172034	0.0104733
ENSG00000204622	HLA-J	76.7477	-0.342826	0.788495	0.000188054	0.0113124
ENSG00000237238	BMS1P10	5.89433	-0.832304	0.561632	0.000201814	0.0117342
ENSG00000231394	AC099681.2	5.25104	-0.951567	0.517071	0.000201919	0.0117342
ENSG00000269416	LINC01224	4.42427	-0.957065	0.515104	0.000202034	0.0117342
ENSG00000260563	AC132872.1	32.5773	-0.609184	0.655567	0.000206043	0.0118311
ENSG00000171889	MIR31HG	13.3538	0.919233	1.89111	0.000221207	0.0125591
ENSG00000262580	AC087741.1	23.2748	-0.543512	0.686099	0.000228024	0.0128023
ENSG00000273186	AL359091.5	5.25588	0.732184	1.66115	0.000247691	0.0134579
ENSG00000259728	LINC00933	12.5795	-0.48372	0.715131	0.000245847	0.0134579
ENSG00000271239	AC007423.1	3.6484	-1.48925	0.356197	0.00024553	0.0134579
ENSG00000272273	IER3-AS1	226.798	0.814272	1.75841	0.000252869	0.0135931
ENSG00000271858	CYB561D2	16.0253	-0.581082	0.668462	0.000255829	0.0136074
ENSG00000184385	UMODL1-AS1	3.9547	0.897436	1.86275	0.000282052	0.0143961
ENSG00000226816	AC005082.1	4.91808	0.80039	1.74157	0.000277093	0.0143961
ENSG00000257261	AC008014.1	9.39902	-0.513519	0.700512	0.000274486	0.0143961
ENSG00000254693	AC010768.1	18.4226	-0.641695	0.640959	0.000280871	0.0143961
ENSG00000276791	AC092117.1	20.7544	-0.797522	0.575337	0.000292324	0.0147712
ENSG00000221857	AC020907.2	252.948	-0.643562	0.64013	0.000301633	0.0150906
ENSG00000225138	SLC9A3-AS1	56.4316	-0.592692	0.663104	0.000307556	0.0152361
ENSG00000224126	UBE2SP2	4.57562	0.852324	1.80541	0.000324054	0.0158975
ENSG00000259607	AC108449.3	148.061	0.456422	1.37213	0.000327957	0.0159343
ENSG00000231128	AL137856.1	10.3786	-0.678604	0.62477	0.000337956	0.0159597
ENSG00000285802	AL450043.1	3.82668	-0.986574	0.504675	0.000336584	0.0159597
ENSG00000231324	AP000696.1	3.15794	-1.28225	0.411153	0.000337094	0.0159597
ENSG00000277142	LINC00235	13.8947	-0.76522	0.588364	0.000343934	0.0160917
ENSG00000285686	AL353613.2	3.71543	1.22466	2.337	0.000365482	0.0169429
ENSG00000272501	AL662844.4	27.7243	-0.421796	0.746495	0.000371815	0.0170021
ENSG00000278058	AC009159.3	6.35534	-0.655091	0.635036	0.000376852	0.0170021
ENSG00000259891	AC107375.1	13.494	-0.762723	0.589383	0.000376105	0.0170021
ENSG00000225492	GBP1P1	4.68406	-1.23344	0.425303	0.000382015	0.0170825
ENSG00000260391	AC022336.2	8.20946	0.731086	1.65989	0.000413801	0.0183415
ENSG00000260496	AC009041.1	8.79225	0.734607	1.66394	0.000425997	0.0187179
ENSG00000233695	GAS6-AS1	205.797	-0.478315	0.717815	0.000449143	0.0195648
ENSG00000249835	VCAN-AS1	102.262	0.959121	1.94413	0.000470933	0.0203387
ENSG00000236213	AC006369.1	12.1491	-0.782157	0.581497	0.000488679	0.0209262
ENSG00000263072	ZNF213-AS1	64.7634	-0.3333	0.793719	0.000494206	0.0209851
ENSG00000227619	AL391056.1	6.94013	1.37034	2.58532	0.000506624	0.0210849
ENSG00000272746	AP005131.7	5.60355	0.939619	1.91802	0.000510639	0.0210849
ENSG00000236173	AL049612.1	3.96787	0.89801	1.86349	0.000513248	0.0210849
ENSG00000244041	LINC01011	17.4221	-0.61803	0.65156	0.000508909	0.0210849
ENSG00000230498	AL035409.1	5.14579	1.20244	2.30129	0.000536176	0.0218492
ENSG00000285650	AL157827.2	8.87612	0.77857	1.71543	0.000549164	0.0221994
ENSG00000255121	AP003392.4	5.91438	-0.733813	0.601312	0.000569668	0.0228455
ENSG00000225913	AL138767.3	5.08888	1.01937	2.02704	0.000576903	0.0229535
ENSG00000259943	AL050341.2	25.5605	-0.462844	0.725555	0.000587011	0.0231732
ENSG00000235790	AC114488.2	104.361	-0.613286	0.653706	0.000648687	0.0254094
ENSG00000260433	LINC01917	3.7337	-1.62189	0.324909	0.000653839	0.0254142
ENSG00000246022	ALDH1L1-AS2	3.3637	-1.04064	0.486113	0.000676473	0.0260933
ENSG00000233785	AC131011.1	3.33322	1.09258	2.13256	0.000683831	0.0261772
ENSG00000230091	TMEM254-AS1	11.2338	-0.444393	0.734893	0.00069073	0.0262426
ENSG00000261553	AL137782.1	70.6869	0.413293	1.33172	0.000702213	0.0264797
ENSG00000273038	AL365203.2	18.0164	0.483653	1.39828	0.000721253	0.0269962
ENSG00000227766	AL671277.1	385.831	-0.440298	0.736982	0.000730333	0.0271351
ENSG00000254409	AC087521.3	138.817	0.567578	1.48203	0.000744368	0.0274547
ENSG00000226696	LENG8-AS1	17.7995	-0.595636	0.661753	0.000752516	0.0275541
ENSG00000274925	ZKSCAN2-DT	12.4725	-0.713539	0.609823	0.000792159	0.028797
ENSG00000227053	AC105446.1	7.35616	0.859754	1.81473	0.000835674	0.0297429
ENSG00000267809	NDUFV2P1	55.1511	0.421647	1.33946	0.000833938	0.0297429
ENSG00000186056	MATN1-AS1	18.4849	-0.531078	0.692037	0.000836039	0.0297429
ENSG00000267573	KRT8P5	8.49732	-1.15914	0.447779	0.000841724	0.0297429
ENSG00000237424	FOXD2-AS1	38.2315	-0.373472	0.771923	0.00086963	0.0305156
ENSG00000213383	AC104297.1	10.0312	0.491267	1.40568	0.000890043	0.030804
ENSG00000284707	AC079781.5	86.3667	0.38172	1.30289	0.000887503	0.030804
ENSG00000217648	AL136116.3	12.6182	0.409712	1.32842	0.000923482	0.0314395
ENSG00000271614	ATP2B1-AS1	18.8754	-0.43523	0.739576	0.000927071	0.0314395
ENSG00000264514	AP000915.1	32.453	-0.596701	0.661264	0.000917485	0.0314395
ENSG00000226380	LINC-PINT	23.8942	0.766832	1.70153	0.000983367	0.0324282
ENSG00000267321	LINC02001	26.4905	-0.396764	0.75956	0.000982288	0.0324282
ENSG00000274828	AC068473.5	20.7329	-0.443134	0.735535	0.000973074	0.0324282
ENSG00000260236	AC099778.1	10.4054	-0.520792	0.696989	0.000988312	0.0324282
ENSG00000206344	HCG27	10.9022	-0.633689	0.644526	0.000987308	0.0324282
ENSG00000255390	AC091564.4	185.462	0.388579	1.3091	0.000995461	0.032452
ENSG00000240032	LNCSRLR	19.6603	0.646363	1.56522	0.0010377	0.0336123
ENSG00000230695	AC012462.3	2.74429	1.2086	2.31113	0.00105413	0.0339269
ENSG00000204054	LINC00963	440.694	-0.310456	0.806387	0.00107457	0.0341496
ENSG00000225472	AL136366.1	3.33705	-0.896064	0.537351	0.00107001	0.0341496
ENSG00000250697	AC010343.3	3.00593	1.4297	2.69391	0.00109706	0.0344315
ENSG00000272037	AP002907.1	19.6725	-0.424495	0.745099	0.00109319	0.0344315
ENSG00000284048	AC073111.4	29.5492	-0.359419	0.779478	0.00111471	0.0347692
ENSG00000254756	AP001107.6	8.37381	0.679862	1.60199	0.00113329	0.0349178
ENSG00000243431	RPL5P30	3.88477	-0.798132	0.575093	0.00112891	0.0349178
ENSG00000235257	ITGA9-AS1	35.9778	-0.277197	0.825193	0.001142	0.0349729
ENSG00000226608	FTLP3	631.574	-0.416838	0.749065	0.00116416	0.0351552
ENSG00000272970	AC107294.2	12.071	-0.54485	0.685463	0.0011669	0.0351552
ENSG00000224769	MUC20P1	8.27815	-0.787405	0.579385	0.00116882	0.0351552
ENSG00000275120	AC048382.5	30.5014	-0.393387	0.76134	0.00120352	0.0359845
ENSG00000272234	AC008945.1	26.186	-0.945541	0.519235	0.00123956	0.036844
ENSG00000277449	CEBPB-AS1	27.9565	-0.429065	0.742743	0.00132533	0.0391625
ENSG00000220517	ASS1P1	30.6663	-0.475134	0.7194	0.00133306	0.0391625
ENSG00000282121	AL592430.2	10.9906	1.0093	2.01293	0.00136904	0.0399871
ENSG00000227258	SMIM2-AS1	6.85079	-0.547322	0.684289	0.0013828	0.0401567
ENSG00000215386	MIR99AHG	145.007	-0.40244	0.756578	0.00140119	0.0404584
ENSG00000275549	STPG3-AS1	11.6402	-0.633836	0.644461	0.00145099	0.0416583
ENSG00000228106	AL392172.1	23.5717	0.490973	1.40539	0.00146488	0.0418194
ENSG00000226415	TPI1P1	378.411	0.305262	1.23564	0.00152755	0.0433636
ENSG00000261051	AC107021.2	40.0643	0.575574	1.49027	0.00158755	0.044566
ENSG00000226711	FAM66C	29.6824	-0.314948	0.80388	0.00158385	0.044566
ENSG00000258908	AL355075.3	48.2732	0.757881	1.69101	0.00161269	0.0450217
ENSG00000227199	ST7-AS1	15.1652	-0.407216	0.754077	0.00167441	0.046101
ENSG00000277283	AC004812.2	9.49069	-0.49533	0.7094	0.00167872	0.046101
ENSG00000271894	AC007744.1	104.718	-0.510422	0.702017	0.00167015	0.046101
ENSG00000251548	AC106760.2	9.07186	-0.614681	0.653074	0.00171151	0.0467473
ENSG00000215241	LINC02449	17.5473	-0.400504	0.757593	0.00173467	0.0471251
ENSG00000226812	AL117382.1	8.39554	1.8096	3.50546	0.00180652	0.0487548
ENSG00000237276	ANO7L1	7.0654	0.541637	1.45562	0.0018236	0.0487548
ENSG00000176998	HCG4	32.1015	-0.460713	0.726627	0.00181654	0.0487548
ENSG00000228748	AL450306.1	53.9066	0.283194	1.21689	0.00184331	0.0490224
ENSG00000224594	RPL29P19	40.3846	-0.455555	0.72923	0.00187575	0.0496238

### Sheet: Suppl table 4
Supplementary table 4: Results of the validation and replication of DE lncRNAs between lesioned and preserved OA cartilage, paired t-test was performed on the -ΔCt values
	Discovery		Validation		Replication
LncRNA	FC	FDR	FC	P value	FC	P value
AC025370.1	2.02	0.00349691	2.33166	0.02163	19.7905	0.01699
AC090877.2	0.33	6.21695e-05	0.276	1.815e-05	0.068	0.0003559
MEG3	0.627725	0.00880758	0.525386	0.006163	0.769602	0.06017
P3H2-AS1	2.69753	0.000411548	2.67676	0.006577	1.18907	0.9311
TBILA	3.47786	6.21695e-05	2.50027	0.08999	3.54238	0.002224

### Sheet: Suppl table 5
Supplementary table 5: Nominal significant correlations between FDR significant differentially expressed lncRNAs and FDR significant differentially expressed protein-coding genes in the same OA cartilage samples
lncRNA_ID	lncRNA_name	Biotype	mRNA_ID	mRNA_name	Cor	Pval
ENSG00000171889	MIR31HG	sense	ENSG00000105810	CDK6	0.807668	2.22e-16
ENSG00000171889	MIR31HG	sense	ENSG00000204525	HLA-C	-0.807719	2.22e-16
ENSG00000205105	COX17P1	pseudogene	ENSG00000158042	MRPL17	0.80612	2.22e-16
ENSG00000205105	COX17P1	pseudogene	ENSG00000196072	BLOC1S2	0.830287	2.22e-16
ENSG00000205105	COX17P1	pseudogene	ENSG00000117410	ATP6V0B	0.807471	2.22e-16
ENSG00000205105	COX17P1	pseudogene	ENSG00000124126	PREX1	-0.8146	2.22e-16
ENSG00000205105	COX17P1	pseudogene	ENSG00000175324	LSM1	0.806655	2.22e-16
ENSG00000205105	COX17P1	pseudogene	ENSG00000182220	ATP6AP2	0.811501	2.22e-16
ENSG00000205105	COX17P1	pseudogene	ENSG00000101191	DIDO1	-0.802511	2.22e-16
ENSG00000205105	COX17P1	pseudogene	ENSG00000117450	PRDX1	0.813541	2.22e-16
ENSG00000205105	COX17P1	pseudogene	ENSG00000132646	PCNA	0.804885	2.22e-16
ENSG00000205105	COX17P1	pseudogene	ENSG00000197956	S100A6	0.813108	2.22e-16
ENSG00000205105	COX17P1	pseudogene	ENSG00000138495	COX17	0.852001	2.22e-16
ENSG00000205105	COX17P1	pseudogene	ENSG00000072042	RDH11	0.859984	2.22e-16
ENSG00000205105	COX17P1	pseudogene	ENSG00000136240	KDELR2	0.800522	2.22e-16
ENSG00000221857	AC020907.2	other	ENSG00000103202	NME4	0.819036	2.22e-16
ENSG00000221857	AC020907.2	other	ENSG00000188559	RALGAPA2	-0.830793	2.22e-16
ENSG00000221857	AC020907.2	other	ENSG00000160145	KALRN	-0.837015	2.22e-16
ENSG00000221857	AC020907.2	other	ENSG00000198018	ENTPD7	-0.872068	2.22e-16
ENSG00000221857	AC020907.2	other	ENSG00000170776	AKAP13	-0.804411	2.22e-16
ENSG00000221857	AC020907.2	other	ENSG00000204219	TCEA3	0.820413	2.22e-16
ENSG00000221857	AC020907.2	other	ENSG00000065057	NTHL1	0.801542	2.22e-16
ENSG00000221857	AC020907.2	other	ENSG00000169964	TMEM42	0.808912	2.22e-16
ENSG00000221857	AC020907.2	other	ENSG00000182195	LDOC1	0.833228	2.22e-16
ENSG00000221857	AC020907.2	other	ENSG00000166681	BEX3	0.825973	2.22e-16
ENSG00000221857	AC020907.2	other	ENSG00000104964	AES	0.801146	2.22e-16
ENSG00000221857	AC020907.2	other	ENSG00000006459	KDM7A	-0.850311	2.22e-16
ENSG00000221857	AC020907.2	other	ENSG00000198742	SMURF1	-0.831201	2.22e-16
ENSG00000223814	AL691459.1	intergenic	ENSG00000269113	TRABD2B	0.826088	2.22e-16
ENSG00000224594	RPL29P19	pseudogene	ENSG00000164776	PHKG1	0.840269	2.22e-16
ENSG00000224594	RPL29P19	pseudogene	ENSG00000166681	BEX3	0.80389	2.22e-16
ENSG00000224594	RPL29P19	pseudogene	ENSG00000137070	IL11RA	0.80572	2.22e-16
ENSG00000224594	RPL29P19	pseudogene	ENSG00000161010	MRNIP	0.855494	2.22e-16
ENSG00000224594	RPL29P19	pseudogene	ENSG00000170776	AKAP13	-0.810221	2.22e-16
ENSG00000224594	RPL29P19	pseudogene	ENSG00000087842	PIR	0.808906	2.22e-16
ENSG00000224594	RPL29P19	pseudogene	ENSG00000013583	HEBP1	0.809762	2.22e-16
ENSG00000224594	RPL29P19	pseudogene	ENSG00000178802	MPI	0.886454	2.22e-16
ENSG00000224594	RPL29P19	pseudogene	ENSG00000161249	DMKN	0.848825	2.22e-16
ENSG00000224594	RPL29P19	pseudogene	ENSG00000182195	LDOC1	0.828551	2.22e-16
ENSG00000224594	RPL29P19	pseudogene	ENSG00000198018	ENTPD7	-0.813562	2.22e-16
ENSG00000224594	RPL29P19	pseudogene	ENSG00000169964	TMEM42	0.874404	2.22e-16
ENSG00000224594	RPL29P19	pseudogene	ENSG00000106004	HOXA5	0.802112	2.22e-16
ENSG00000224594	RPL29P19	pseudogene	ENSG00000184515	BEX5	0.837131	2.22e-16
ENSG00000224594	RPL29P19	pseudogene	ENSG00000175575	PAAF1	0.805414	2.22e-16
ENSG00000226415	TPI1P1	pseudogene	ENSG00000197930	ERO1A	0.81372	2.22e-16
ENSG00000226608	FTLP3	pseudogene	ENSG00000087086	FTL	0.855468	2.22e-16
ENSG00000226608	FTLP3	pseudogene	ENSG00000153944	MSI2	-0.800866	2.22e-16
ENSG00000227036	LINC00511	other	ENSG00000100596	SPTLC2	0.821243	2.22e-16
ENSG00000227053	AC105446.1	antisense	ENSG00000205277	MUC12	0.807959	2.22e-16
ENSG00000227053	AC105446.1	antisense	ENSG00000158710	TAGLN2	0.839121	2.22e-16
ENSG00000227619	AL391056.1	intergenic	ENSG00000148344	PTGES	0.803844	2.22e-16
ENSG00000227766	AL671277.1	pseudogene	ENSG00000169905	TOR1AIP2	-0.813296	2.22e-16
ENSG00000228113	AC003991.1	antisense	ENSG00000128487	SPECC1	-0.81786	2.22e-16
ENSG00000228748	AL450306.1	antisense	ENSG00000119185	ITGB1BP1	0.808536	2.22e-16
ENSG00000228748	AL450306.1	antisense	ENSG00000137288	UQCC2	0.873248	2.22e-16
ENSG00000228748	AL450306.1	antisense	ENSG00000114354	TFG	0.836873	2.22e-16
ENSG00000228748	AL450306.1	antisense	ENSG00000156873	PHKG2	0.81335	2.22e-16
ENSG00000228748	AL450306.1	antisense	ENSG00000203879	GDI1	0.83722	2.22e-16
ENSG00000228748	AL450306.1	antisense	ENSG00000105426	PTPRS	-0.806097	2.22e-16
ENSG00000228748	AL450306.1	antisense	ENSG00000135930	EIF4E2	0.827811	2.22e-16
ENSG00000228748	AL450306.1	antisense	ENSG00000114126	TFDP2	-0.830141	2.22e-16
ENSG00000228748	AL450306.1	antisense	ENSG00000154144	TBRG1	0.805151	2.22e-16
ENSG00000228748	AL450306.1	antisense	ENSG00000137996	RTCA	0.819387	2.22e-16
ENSG00000228748	AL450306.1	antisense	ENSG00000177700	POLR2L	0.84403	2.22e-16
ENSG00000228748	AL450306.1	antisense	ENSG00000101191	DIDO1	-0.809643	2.22e-16
ENSG00000228748	AL450306.1	antisense	ENSG00000115317	HTRA2	0.825037	2.22e-16
ENSG00000228748	AL450306.1	antisense	ENSG00000123353	ORMDL2	0.846083	2.22e-16
ENSG00000228748	AL450306.1	antisense	ENSG00000248905	FMN1	-0.834846	2.22e-16
ENSG00000228748	AL450306.1	antisense	ENSG00000243317	STMP1	0.83341	2.22e-16
ENSG00000228748	AL450306.1	antisense	ENSG00000164620	RELL2	0.836967	2.22e-16
ENSG00000228748	AL450306.1	antisense	ENSG00000187792	ZNF70	-0.834389	2.22e-16
ENSG00000228748	AL450306.1	antisense	ENSG00000149716	ORAOV1	0.892479	2.22e-16
ENSG00000228748	AL450306.1	antisense	ENSG00000197747	S100A10	0.824786	2.22e-16
ENSG00000228748	AL450306.1	antisense	ENSG00000081181	ARG2	0.851015	2.22e-16
ENSG00000230615	AL139220.2	intergenic	ENSG00000105810	CDK6	0.81785	2.22e-16
ENSG00000230615	AL139220.2	intergenic	ENSG00000163359	COL6A3	0.806272	2.22e-16
ENSG00000230615	AL139220.2	intergenic	ENSG00000162998	FRZB	-0.847318	2.22e-16
ENSG00000230615	AL139220.2	intergenic	ENSG00000165795	NDRG2	-0.856333	2.22e-16
ENSG00000231128	AL137856.1	antisense	ENSG00000185689	C6orf201	0.839508	2.22e-16
ENSG00000231128	AL137856.1	antisense	ENSG00000118971	CCND2	-0.842674	2.22e-16
ENSG00000231128	AL137856.1	antisense	ENSG00000167107	ACSF2	0.829985	2.22e-16
ENSG00000231128	AL137856.1	antisense	ENSG00000124635	HIST1H2BJ	-0.821397	2.22e-16
ENSG00000231128	AL137856.1	antisense	ENSG00000169905	TOR1AIP2	-0.835398	2.22e-16
ENSG00000231128	AL137856.1	antisense	ENSG00000124615	MOCS1	0.807864	2.22e-16
ENSG00000232044	LINC01105	other	ENSG00000134198	TSPAN2	0.840929	2.22e-16
ENSG00000233695	GAS6-AS1	antisense	ENSG00000118971	CCND2	-0.801653	2.22e-16
ENSG00000233695	GAS6-AS1	antisense	ENSG00000169905	TOR1AIP2	-0.813173	2.22e-16
ENSG00000234380	LINC01426	intergenic	ENSG00000149948	HMGA2	0.81917	2.22e-16
ENSG00000234380	LINC01426	intergenic	ENSG00000162512	SDC3	-0.803875	2.22e-16
ENSG00000234380	LINC01426	intergenic	ENSG00000122756	CNTFR	-0.83949	2.22e-16
ENSG00000234380	LINC01426	intergenic	ENSG00000144843	ADPRH	0.847575	2.22e-16
ENSG00000234380	LINC01426	intergenic	ENSG00000144857	BOC	-0.815811	2.22e-16
ENSG00000234380	LINC01426	intergenic	ENSG00000198805	PNP	0.824176	2.22e-16
ENSG00000234380	LINC01426	intergenic	ENSG00000115762	PLEKHB2	0.804283	2.22e-16
ENSG00000234380	LINC01426	intergenic	ENSG00000160111	CPAMD8	-0.807943	2.22e-16
ENSG00000234380	LINC01426	intergenic	ENSG00000266524	GDF10	-0.834657	2.22e-16
ENSG00000234380	LINC01426	intergenic	ENSG00000165238	WNK2	-0.813228	2.22e-16
ENSG00000234380	LINC01426	intergenic	ENSG00000124731	TREM1	0.818542	2.22e-16
ENSG00000234380	LINC01426	intergenic	ENSG00000185432	METTL7A	-0.802657	2.22e-16
ENSG00000235770	LINC00607	intergenic	ENSG00000090530	P3H2	0.805331	2.22e-16
ENSG00000235790	AC114488.2	antisense	ENSG00000198865	CCDC152	0.83142	2.22e-16
ENSG00000235790	AC114488.2	antisense	ENSG00000147459	DOCK5	-0.801328	2.22e-16
ENSG00000235790	AC114488.2	antisense	ENSG00000079841	RIMS1	-0.844594	2.22e-16
ENSG00000235790	AC114488.2	antisense	ENSG00000069188	SDK2	-0.80212	2.22e-16
ENSG00000236094	LINC00545	intergenic	ENSG00000166033	HTRA1	0.82183	2.22e-16
ENSG00000236094	LINC00545	intergenic	ENSG00000196754	S100A2	0.811667	2.22e-16
ENSG00000236094	LINC00545	intergenic	ENSG00000134259	NGF	0.810032	2.22e-16
ENSG00000237525	AC012668.3	intergenic	ENSG00000105426	PTPRS	-0.803789	2.22e-16
ENSG00000240032	LNCSRLR	antisense	ENSG00000160145	KALRN	0.846122	2.22e-16
ENSG00000240032	LNCSRLR	antisense	ENSG00000156273	BACH1	0.831917	2.22e-16
ENSG00000240032	LNCSRLR	antisense	ENSG00000095951	HIVEP1	0.812113	2.22e-16
ENSG00000240032	LNCSRLR	antisense	ENSG00000104067	TJP1	0.804462	2.22e-16
ENSG00000240032	LNCSRLR	antisense	ENSG00000169398	PTK2	0.841914	2.22e-16
ENSG00000240032	LNCSRLR	antisense	ENSG00000150995	ITPR1	0.816347	2.22e-16
ENSG00000240032	LNCSRLR	antisense	ENSG00000177200	CHD9	0.805941	2.22e-16
ENSG00000240032	LNCSRLR	antisense	ENSG00000075420	FNDC3B	0.852384	2.22e-16
ENSG00000240032	LNCSRLR	antisense	ENSG00000156011	PSD3	0.824597	2.22e-16
ENSG00000240032	LNCSRLR	antisense	ENSG00000170776	AKAP13	0.801873	2.22e-16
ENSG00000240032	LNCSRLR	antisense	ENSG00000151914	DST	0.849361	2.22e-16
ENSG00000240032	LNCSRLR	antisense	ENSG00000104447	TRPS1	0.838599	2.22e-16
ENSG00000240032	LNCSRLR	antisense	ENSG00000182195	LDOC1	-0.817125	2.22e-16
ENSG00000240032	LNCSRLR	antisense	ENSG00000198018	ENTPD7	0.868655	2.22e-16
ENSG00000240032	LNCSRLR	antisense	ENSG00000111647	UHRF1BP1L	0.80042	2.22e-16
ENSG00000240032	LNCSRLR	antisense	ENSG00000140526	ABHD2	0.805138	2.22e-16
ENSG00000240032	LNCSRLR	antisense	ENSG00000184905	TCEAL2	-0.814523	2.22e-16
ENSG00000240032	LNCSRLR	antisense	ENSG00000139514	SLC7A1	0.843598	2.22e-16
ENSG00000241749	RPSAP52	pseudogene	ENSG00000149948	HMGA2	0.845338	2.22e-16
ENSG00000241749	RPSAP52	pseudogene	ENSG00000198805	PNP	0.832416	2.22e-16
ENSG00000241749	RPSAP52	pseudogene	ENSG00000011422	PLAUR	0.844079	2.22e-16
ENSG00000241749	RPSAP52	pseudogene	ENSG00000006327	TNFRSF12A	0.819234	2.22e-16
ENSG00000241749	RPSAP52	pseudogene	ENSG00000122756	CNTFR	-0.813242	2.22e-16
ENSG00000241749	RPSAP52	pseudogene	ENSG00000124731	TREM1	0.803064	2.22e-16
ENSG00000249306	LINC01411	intergenic	ENSG00000122756	CNTFR	-0.805138	2.22e-16
ENSG00000249306	LINC01411	intergenic	ENSG00000266524	GDF10	-0.804258	2.22e-16
ENSG00000249306	LINC01411	intergenic	ENSG00000189058	APOD	-0.836584	2.22e-16
ENSG00000249306	LINC01411	intergenic	ENSG00000171488	LRRC8C	0.836099	2.22e-16
ENSG00000249306	LINC01411	intergenic	ENSG00000123610	TNFAIP6	0.814064	2.22e-16
ENSG00000249306	LINC01411	intergenic	ENSG00000132718	SYT11	0.818795	2.22e-16
ENSG00000249306	LINC01411	intergenic	ENSG00000148344	PTGES	0.823092	2.22e-16
ENSG00000249306	LINC01411	intergenic	ENSG00000165238	WNK2	-0.81423	2.22e-16
ENSG00000249306	LINC01411	intergenic	ENSG00000144908	ALDH1L1	-0.815021	2.22e-16
ENSG00000249306	LINC01411	intergenic	ENSG00000162512	SDC3	-0.810494	2.22e-16
ENSG00000249306	LINC01411	intergenic	ENSG00000134259	NGF	0.836123	2.22e-16
ENSG00000249306	LINC01411	intergenic	ENSG00000144843	ADPRH	0.808083	2.22e-16
ENSG00000249306	LINC01411	intergenic	ENSG00000144857	BOC	-0.804424	2.22e-16
ENSG00000249835	VCAN-AS1	antisense	ENSG00000149716	ORAOV1	0.843148	2.22e-16
ENSG00000249835	VCAN-AS1	antisense	ENSG00000114354	TFG	0.824774	2.22e-16
ENSG00000249835	VCAN-AS1	antisense	ENSG00000248905	FMN1	-0.80591	2.22e-16
ENSG00000249835	VCAN-AS1	antisense	ENSG00000177700	POLR2L	0.82227	2.22e-16
ENSG00000249835	VCAN-AS1	antisense	ENSG00000081181	ARG2	0.82289	2.22e-16
ENSG00000249835	VCAN-AS1	antisense	ENSG00000137288	UQCC2	0.826505	2.22e-16
ENSG00000249835	VCAN-AS1	antisense	ENSG00000123353	ORMDL2	0.817668	2.22e-16
ENSG00000249835	VCAN-AS1	antisense	ENSG00000115317	HTRA2	0.805801	2.22e-16
ENSG00000249835	VCAN-AS1	antisense	ENSG00000187792	ZNF70	-0.837163	2.22e-16
ENSG00000249835	VCAN-AS1	antisense	ENSG00000243317	STMP1	0.824432	2.22e-16
ENSG00000250318	AC003072.1	pseudogene	ENSG00000158710	TAGLN2	0.805373	2.22e-16
ENSG00000253851	AC025370.1	antisense	ENSG00000102362	SYTL4	0.824651	2.22e-16
ENSG00000254238	AC100782.1	antisense	ENSG00000128487	SPECC1	-0.810222	2.22e-16
ENSG00000254238	AC100782.1	antisense	ENSG00000169905	TOR1AIP2	-0.827573	2.22e-16
ENSG00000254238	AC100782.1	antisense	ENSG00000167107	ACSF2	0.820165	2.22e-16
ENSG00000254756	AP001107.6	antisense	ENSG00000162599	NFIA	-0.803953	2.22e-16
ENSG00000255343	AC234917.1	other	ENSG00000135404	CD63	0.845225	2.22e-16
ENSG00000255343	AC234917.1	other	ENSG00000119185	ITGB1BP1	0.834539	2.22e-16
ENSG00000255343	AC234917.1	other	ENSG00000114126	TFDP2	-0.831199	2.22e-16
ENSG00000255343	AC234917.1	other	ENSG00000149716	ORAOV1	0.841514	2.22e-16
ENSG00000255343	AC234917.1	other	ENSG00000203879	GDI1	0.852825	2.22e-16
ENSG00000255343	AC234917.1	other	ENSG00000182220	ATP6AP2	0.826761	2.22e-16
ENSG00000255343	AC234917.1	other	ENSG00000114354	TFG	0.873928	2.22e-16
ENSG00000255343	AC234917.1	other	ENSG00000116586	LAMTOR2	0.811906	2.22e-16
ENSG00000255343	AC234917.1	other	ENSG00000137996	RTCA	0.820003	2.22e-16
ENSG00000255343	AC234917.1	other	ENSG00000248905	FMN1	-0.850274	2.22e-16
ENSG00000255343	AC234917.1	other	ENSG00000115307	AUP1	0.835866	2.22e-16
ENSG00000255343	AC234917.1	other	ENSG00000115317	HTRA2	0.86249	2.22e-16
ENSG00000255343	AC234917.1	other	ENSG00000055813	CCDC85A	-0.853572	2.22e-16
ENSG00000255343	AC234917.1	other	ENSG00000125868	DSTN	0.809254	2.22e-16
ENSG00000255343	AC234917.1	other	ENSG00000240972	MIF	0.811001	2.22e-16
ENSG00000255343	AC234917.1	other	ENSG00000101294	HM13	0.803847	2.22e-16
ENSG00000255343	AC234917.1	other	ENSG00000105426	PTPRS	-0.841374	2.22e-16
ENSG00000255343	AC234917.1	other	ENSG00000169241	SLC50A1	0.803171	2.22e-16
ENSG00000255343	AC234917.1	other	ENSG00000101191	DIDO1	-0.852327	2.22e-16
ENSG00000255343	AC234917.1	other	ENSG00000101493	ZNF516	-0.80882	2.22e-16
ENSG00000255343	AC234917.1	other	ENSG00000131871	SELENOS	0.814201	2.22e-16
ENSG00000255343	AC234917.1	other	ENSG00000196072	BLOC1S2	0.833522	2.22e-16
ENSG00000255343	AC234917.1	other	ENSG00000187792	ZNF70	-0.823663	2.22e-16
ENSG00000255343	AC234917.1	other	ENSG00000152217	SETBP1	-0.851409	2.22e-16
ENSG00000255343	AC234917.1	other	ENSG00000197747	S100A10	0.859659	2.22e-16
ENSG00000255343	AC234917.1	other	ENSG00000179930	ZNF648	-0.821865	2.22e-16
ENSG00000255343	AC234917.1	other	ENSG00000068745	IP6K2	0.837753	2.22e-16
ENSG00000255343	AC234917.1	other	ENSG00000081181	ARG2	0.879248	2.22e-16
ENSG00000255343	AC234917.1	other	ENSG00000122034	GTF3A	0.821036	2.22e-16
ENSG00000255343	AC234917.1	other	ENSG00000124126	PREX1	-0.831989	2.22e-16
ENSG00000255343	AC234917.1	other	ENSG00000137288	UQCC2	0.88404	2.22e-16
ENSG00000255343	AC234917.1	other	ENSG00000102007	PLP2	0.811001	2.22e-16
ENSG00000255343	AC234917.1	other	ENSG00000156873	PHKG2	0.855247	2.22e-16
ENSG00000255343	AC234917.1	other	ENSG00000177700	POLR2L	0.868458	2.22e-16
ENSG00000255343	AC234917.1	other	ENSG00000243317	STMP1	0.868789	2.22e-16
ENSG00000255343	AC234917.1	other	ENSG00000164292	RHOBTB3	-0.808591	2.22e-16
ENSG00000255343	AC234917.1	other	ENSG00000085662	AKR1B1	0.82796	2.22e-16
ENSG00000255343	AC234917.1	other	ENSG00000110721	CHKA	0.820538	2.22e-16
ENSG00000255343	AC234917.1	other	ENSG00000136240	KDELR2	0.808603	2.22e-16
ENSG00000255343	AC234917.1	other	ENSG00000164620	RELL2	0.855322	2.22e-16
ENSG00000255343	AC234917.1	other	ENSG00000123353	ORMDL2	0.884435	2.22e-16
ENSG00000255343	AC234917.1	other	ENSG00000069849	ATP1B3	0.82416	2.22e-16
ENSG00000255390	AC091564.4	antisense	ENSG00000119185	ITGB1BP1	0.843914	2.22e-16
ENSG00000255390	AC091564.4	antisense	ENSG00000164032	H2AFZ	0.800888	2.22e-16
ENSG00000255390	AC091564.4	antisense	ENSG00000055813	CCDC85A	-0.820259	2.22e-16
ENSG00000255390	AC091564.4	antisense	ENSG00000101191	DIDO1	-0.845815	2.22e-16
ENSG00000255390	AC091564.4	antisense	ENSG00000137996	RTCA	0.837639	2.22e-16
ENSG00000255390	AC091564.4	antisense	ENSG00000124126	PREX1	-0.807953	2.22e-16
ENSG00000255390	AC091564.4	antisense	ENSG00000115317	HTRA2	0.883993	2.22e-16
ENSG00000255390	AC091564.4	antisense	ENSG00000114126	TFDP2	-0.834228	2.22e-16
ENSG00000255390	AC091564.4	antisense	ENSG00000203879	GDI1	0.877396	2.22e-16
ENSG00000255390	AC091564.4	antisense	ENSG00000135404	CD63	0.821704	2.22e-16
ENSG00000255390	AC091564.4	antisense	ENSG00000114354	TFG	0.860318	2.22e-16
ENSG00000255390	AC091564.4	antisense	ENSG00000196072	BLOC1S2	0.826472	2.22e-16
ENSG00000255390	AC091564.4	antisense	ENSG00000156873	PHKG2	0.853876	2.22e-16
ENSG00000255390	AC091564.4	antisense	ENSG00000068745	IP6K2	0.825371	2.22e-16
ENSG00000255390	AC091564.4	antisense	ENSG00000187792	ZNF70	-0.831981	2.22e-16
ENSG00000255390	AC091564.4	antisense	ENSG00000248905	FMN1	-0.865411	2.22e-16
ENSG00000255390	AC091564.4	antisense	ENSG00000197747	S100A10	0.842912	2.22e-16
ENSG00000255390	AC091564.4	antisense	ENSG00000240972	MIF	0.820477	2.22e-16
ENSG00000255390	AC091564.4	antisense	ENSG00000152217	SETBP1	-0.832938	2.22e-16
ENSG00000255390	AC091564.4	antisense	ENSG00000081181	ARG2	0.890097	2.22e-16
ENSG00000255390	AC091564.4	antisense	ENSG00000164620	RELL2	0.844317	2.22e-16
ENSG00000255390	AC091564.4	antisense	ENSG00000243317	STMP1	0.870672	2.22e-16
ENSG00000255390	AC091564.4	antisense	ENSG00000177700	POLR2L	0.884346	2.22e-16
ENSG00000255390	AC091564.4	antisense	ENSG00000137288	UQCC2	0.91109	2.22e-16
ENSG00000255390	AC091564.4	antisense	ENSG00000123353	ORMDL2	0.876889	2.22e-16
ENSG00000255390	AC091564.4	antisense	ENSG00000149716	ORAOV1	0.891828	2.22e-16
ENSG00000255390	AC091564.4	antisense	ENSG00000105426	PTPRS	-0.834562	2.22e-16
ENSG00000255390	AC091564.4	antisense	ENSG00000146648	EGFR	-0.805159	2.22e-16
ENSG00000257337	AC068888.1	antisense	ENSG00000167378	IRGQ	-0.807048	2.22e-16
ENSG00000257337	AC068888.1	antisense	ENSG00000092964	DPYSL2	-0.862987	2.22e-16
ENSG00000257337	AC068888.1	antisense	ENSG00000167107	ACSF2	0.813066	2.22e-16
ENSG00000258583	LINC01500	intergenic	ENSG00000165617	DACT1	0.825001	2.22e-16
ENSG00000258908	AL355075.3	intergenic	ENSG00000203879	GDI1	0.841384	2.22e-16
ENSG00000258908	AL355075.3	intergenic	ENSG00000177700	POLR2L	0.857848	2.22e-16
ENSG00000258908	AL355075.3	intergenic	ENSG00000119185	ITGB1BP1	0.807903	2.22e-16
ENSG00000258908	AL355075.3	intergenic	ENSG00000114126	TFDP2	-0.840268	2.22e-16
ENSG00000258908	AL355075.3	intergenic	ENSG00000055813	CCDC85A	-0.803961	2.22e-16
ENSG00000258908	AL355075.3	intergenic	ENSG00000105426	PTPRS	-0.831553	2.22e-16
ENSG00000258908	AL355075.3	intergenic	ENSG00000114354	TFG	0.831785	2.22e-16
ENSG00000258908	AL355075.3	intergenic	ENSG00000248905	FMN1	-0.826501	2.22e-16
ENSG00000258908	AL355075.3	intergenic	ENSG00000187792	ZNF70	-0.845674	2.22e-16
ENSG00000258908	AL355075.3	intergenic	ENSG00000137288	UQCC2	0.890432	2.22e-16
ENSG00000258908	AL355075.3	intergenic	ENSG00000152217	SETBP1	-0.809051	2.22e-16
ENSG00000258908	AL355075.3	intergenic	ENSG00000149716	ORAOV1	0.898974	2.22e-16
ENSG00000258908	AL355075.3	intergenic	ENSG00000081181	ARG2	0.862689	2.22e-16
ENSG00000258908	AL355075.3	intergenic	ENSG00000197747	S100A10	0.832565	2.22e-16
ENSG00000258908	AL355075.3	intergenic	ENSG00000156873	PHKG2	0.805967	2.22e-16
ENSG00000258908	AL355075.3	intergenic	ENSG00000123353	ORMDL2	0.863776	2.22e-16
ENSG00000258908	AL355075.3	intergenic	ENSG00000243317	STMP1	0.840604	2.22e-16
ENSG00000258908	AL355075.3	intergenic	ENSG00000196072	BLOC1S2	0.808015	2.22e-16
ENSG00000258908	AL355075.3	intergenic	ENSG00000115317	HTRA2	0.834365	2.22e-16
ENSG00000258908	AL355075.3	intergenic	ENSG00000164620	RELL2	0.817938	2.22e-16
ENSG00000258908	AL355075.3	intergenic	ENSG00000101191	DIDO1	-0.832133	2.22e-16
ENSG00000258908	AL355075.3	intergenic	ENSG00000068745	IP6K2	0.806729	2.22e-16
ENSG00000259607	AC108449.3	antisense	ENSG00000125868	DSTN	0.860332	2.22e-16
ENSG00000259607	AC108449.3	antisense	ENSG00000135404	CD63	0.802551	2.22e-16
ENSG00000259607	AC108449.3	antisense	ENSG00000177700	POLR2L	0.829208	2.22e-16
ENSG00000259607	AC108449.3	antisense	ENSG00000114354	TFG	0.866885	2.22e-16
ENSG00000259607	AC108449.3	antisense	ENSG00000137288	UQCC2	0.832651	2.22e-16
ENSG00000259607	AC108449.3	antisense	ENSG00000102362	SYTL4	0.867486	2.22e-16
ENSG00000259607	AC108449.3	antisense	ENSG00000243317	STMP1	0.846511	2.22e-16
ENSG00000259607	AC108449.3	antisense	ENSG00000119185	ITGB1BP1	0.866463	2.22e-16
ENSG00000259607	AC108449.3	antisense	ENSG00000152217	SETBP1	-0.835185	2.22e-16
ENSG00000259607	AC108449.3	antisense	ENSG00000034713	GABARAPL2	0.800708	2.22e-16
ENSG00000259607	AC108449.3	antisense	ENSG00000123353	ORMDL2	0.829989	2.22e-16
ENSG00000259607	AC108449.3	antisense	ENSG00000131871	SELENOS	0.810716	2.22e-16
ENSG00000259607	AC108449.3	antisense	ENSG00000115317	HTRA2	0.88324	2.22e-16
ENSG00000259607	AC108449.3	antisense	ENSG00000101191	DIDO1	-0.805955	2.22e-16
ENSG00000259607	AC108449.3	antisense	ENSG00000081181	ARG2	0.837632	2.22e-16
ENSG00000259721	AC090877.2	intergenic	ENSG00000166923	GREM1	0.872861	2.22e-16
ENSG00000260563	AC132872.1	intergenic	ENSG00000104447	TRPS1	-0.836033	2.22e-16
ENSG00000264514	AP000915.1	intergenic	ENSG00000006042	TMEM98	0.834989	2.22e-16
ENSG00000264514	AP000915.1	intergenic	ENSG00000198865	CCDC152	0.866642	2.22e-16
ENSG00000264514	AP000915.1	intergenic	ENSG00000137070	IL11RA	0.800688	2.22e-16
ENSG00000264514	AP000915.1	intergenic	ENSG00000141542	RAB40B	0.805235	2.22e-16
ENSG00000264514	AP000915.1	intergenic	ENSG00000166681	BEX3	0.808543	2.22e-16
ENSG00000264514	AP000915.1	intergenic	ENSG00000013583	HEBP1	0.810261	2.22e-16
ENSG00000264514	AP000915.1	intergenic	ENSG00000102466	FGF14	0.814085	2.22e-16
ENSG00000264514	AP000915.1	intergenic	ENSG00000069188	SDK2	-0.833903	2.22e-16
ENSG00000264514	AP000915.1	intergenic	ENSG00000104447	TRPS1	-0.806592	2.22e-16
ENSG00000264514	AP000915.1	intergenic	ENSG00000161010	MRNIP	0.854006	2.22e-16
ENSG00000264514	AP000915.1	intergenic	ENSG00000124615	MOCS1	0.841849	2.22e-16
ENSG00000267100	ILF3-DT	intergenic	ENSG00000104447	TRPS1	-0.832019	2.22e-16
ENSG00000267100	ILF3-DT	intergenic	ENSG00000170776	AKAP13	-0.826701	2.22e-16
ENSG00000267100	ILF3-DT	intergenic	ENSG00000160145	KALRN	-0.800011	2.22e-16
ENSG00000267100	ILF3-DT	intergenic	ENSG00000184515	BEX5	0.845658	2.22e-16
ENSG00000267100	ILF3-DT	intergenic	ENSG00000169964	TMEM42	0.808645	2.22e-16
ENSG00000267100	ILF3-DT	intergenic	ENSG00000182195	LDOC1	0.843266	2.22e-16
ENSG00000267100	ILF3-DT	intergenic	ENSG00000166681	BEX3	0.80992	2.22e-16
ENSG00000267100	ILF3-DT	intergenic	ENSG00000198018	ENTPD7	-0.819968	2.22e-16
ENSG00000267100	ILF3-DT	intergenic	ENSG00000178802	MPI	0.801491	2.22e-16
ENSG00000267809	NDUFV2P1	pseudogene	ENSG00000164294	GPX8	0.808466	2.22e-16
ENSG00000272234	AC008945.1	antisense	ENSG00000169905	TOR1AIP2	-0.811582	2.22e-16
ENSG00000272234	AC008945.1	antisense	ENSG00000118971	CCND2	-0.835515	2.22e-16
ENSG00000272273	IER3-AS1	antisense	ENSG00000146648	EGFR	-0.809746	2.22e-16
ENSG00000272273	IER3-AS1	antisense	ENSG00000101493	ZNF516	-0.807905	2.22e-16
ENSG00000272273	IER3-AS1	antisense	ENSG00000105426	PTPRS	-0.862111	2.22e-16
ENSG00000272273	IER3-AS1	antisense	ENSG00000102007	PLP2	0.808646	2.22e-16
ENSG00000272273	IER3-AS1	antisense	ENSG00000149716	ORAOV1	0.87276	2.22e-16
ENSG00000272273	IER3-AS1	antisense	ENSG00000248905	FMN1	-0.833154	2.22e-16
ENSG00000272273	IER3-AS1	antisense	ENSG00000115317	HTRA2	0.845874	2.22e-16
ENSG00000272273	IER3-AS1	antisense	ENSG00000123353	ORMDL2	0.865409	2.22e-16
ENSG00000272273	IER3-AS1	antisense	ENSG00000114354	TFG	0.82354	2.22e-16
ENSG00000272273	IER3-AS1	antisense	ENSG00000137996	RTCA	0.825343	2.22e-16
ENSG00000272273	IER3-AS1	antisense	ENSG00000196072	BLOC1S2	0.835164	2.22e-16
ENSG00000272273	IER3-AS1	antisense	ENSG00000187792	ZNF70	-0.83332	2.22e-16
ENSG00000272273	IER3-AS1	antisense	ENSG00000156873	PHKG2	0.819884	2.22e-16
ENSG00000272273	IER3-AS1	antisense	ENSG00000137288	UQCC2	0.890876	2.22e-16
ENSG00000272273	IER3-AS1	antisense	ENSG00000177700	POLR2L	0.857061	2.22e-16
ENSG00000272273	IER3-AS1	antisense	ENSG00000164620	RELL2	0.80826	2.22e-16
ENSG00000272273	IER3-AS1	antisense	ENSG00000081181	ARG2	0.861717	2.22e-16
ENSG00000272273	IER3-AS1	antisense	ENSG00000101191	DIDO1	-0.841732	2.22e-16
ENSG00000272273	IER3-AS1	antisense	ENSG00000114126	TFDP2	-0.820331	2.22e-16
ENSG00000272273	IER3-AS1	antisense	ENSG00000152217	SETBP1	-0.822863	2.22e-16
ENSG00000272273	IER3-AS1	antisense	ENSG00000119185	ITGB1BP1	0.80173	2.22e-16
ENSG00000272273	IER3-AS1	antisense	ENSG00000203879	GDI1	0.832489	2.22e-16
ENSG00000272273	IER3-AS1	antisense	ENSG00000197747	S100A10	0.828309	2.22e-16
ENSG00000272273	IER3-AS1	antisense	ENSG00000240972	MIF	0.819628	2.22e-16
ENSG00000272273	IER3-AS1	antisense	ENSG00000243317	STMP1	0.844136	2.22e-16
ENSG00000278419	AL451164.3	antisense	ENSG00000171314	PGAM1	0.833802	2.22e-16
ENSG00000283029	AL139099.4	sense	ENSG00000158373	HIST1H2BD	0.801478	2.22e-16
ENSG00000283029	AL139099.4	sense	ENSG00000197061	HIST1H4C	0.807915	2.22e-16
ENSG00000283029	AL139099.4	sense	ENSG00000169905	TOR1AIP2	0.808593	2.22e-16
ENSG00000284048	AC073111.4	other	ENSG00000146426	TIAM2	-0.83639	2.22e-16
ENSG00000284048	AC073111.4	other	ENSG00000156011	PSD3	-0.819597	2.22e-16
ENSG00000284048	AC073111.4	other	ENSG00000161010	MRNIP	0.830372	2.22e-16
ENSG00000284048	AC073111.4	other	ENSG00000170776	AKAP13	-0.837474	2.22e-16
ENSG00000284048	AC073111.4	other	ENSG00000137070	IL11RA	0.821625	2.22e-16
ENSG00000284048	AC073111.4	other	ENSG00000075420	FNDC3B	-0.83509	2.22e-16
ENSG00000284048	AC073111.4	other	ENSG00000104447	TRPS1	-0.813604	2.22e-16
ENSG00000284048	AC073111.4	other	ENSG00000154229	PRKCA	-0.810595	2.22e-16
ENSG00000284048	AC073111.4	other	ENSG00000177200	CHD9	-0.800164	2.22e-16
ENSG00000284048	AC073111.4	other	ENSG00000013583	HEBP1	0.822211	2.22e-16
ENSG00000284048	AC073111.4	other	ENSG00000198018	ENTPD7	-0.821242	2.22e-16
ENSG00000284048	AC073111.4	other	ENSG00000166681	BEX3	0.811092	2.22e-16
ENSG00000284048	AC073111.4	other	ENSG00000178802	MPI	0.801057	2.22e-16
ENSG00000284048	AC073111.4	other	ENSG00000164776	PHKG1	0.814803	2.22e-16
ENSG00000284048	AC073111.4	other	ENSG00000166025	AMOTL1	-0.824863	2.22e-16
ENSG00000284707	AC079781.5	other	ENSG00000166986	MARS	0.840519	2.22e-16
ENSG00000284707	AC079781.5	other	ENSG00000070669	ASNS	0.870808	2.22e-16

### Sheet: Suppl tabel 6
Supplementary table 5: Count and percentage of unique lncRNAs that have correlations > 0.8 with DE mRNAs from the same samples
		Number	Percentage (%)
	Antisense	17	36
	Sense	2	4
	Pseudogene	8	17
	Intergenic	14	30
	Other	6	13
